# Endoglycosidase S enables a highly simplified clinical chemistry assay procedure for direct assessment of serum IgG undergalactosylation in chronic inflammatory disease

**DOI:** 10.1101/269795

**Authors:** Dieter Vanderschaeghe, Leander Meuris, Tom Raes, Hendrik Grootaert, Annelies Van Hecke, Xavier Verhelst, Frederique Van de Velde, Bruno Lapauw, Hans Van Vlierberghe, Nico Callewaert

## Abstract

Over the past 30 years, it has been firmly established that a wide spectrum of (autoimmune) diseases such as rheumatoid arthritis, Crohn’s and lupus, but also other pathologies like alcoholic and non-alcoholic steatohepatitis (ASH and NASH) are driven by chronic inflammation and are hallmarked by a reduced level of serum IgG galactosylation. IgG (under)galactosylation is a promising biomarker to assess disease severity, and monitor and adjust therapy. However, this biomarker has not been implemented in routine clinical chemistry due to a complex analytical procedure that necessitates IgG purification, which is difficult to perform and validate at high throughput.

We addressed this issue by using endo-β-N-acetylglucosaminidase from *Streptococcus pyogenes* (endoS) to specifically release Fc N-glycans in whole serum. The entire assay can be completed in a few hours and only entails adding endoS and labeling the glycans with APTS. Glycans are then readily analyzed through capillary electrophoresis. We demonstrate in two independent patient cohorts that IgG undergalactosylation levels obtained with this assay correlate very well with scores calculated from PNGaseF-released glycans of purified antibodies. Our new assay allows to directly and specifically measure the degree of IgG galactosylation in serum through a fast and completely liquid phase protocol, without the requirement for antibody purification. This should help advancing this biomarker towards clinical implementation.
