## Supplementary Materials for "Endoglycosidase S enables a highly simplified clinical chemistry assay procedure for direct assessment of serum IgG undergalactosylation in chronic inflammatory disease"

### Sheet: Compound cohort (GNT paper and 
ID	cohort	SPS_NGA2	SPS_NGA2F	SPS_NGA2FB	SPS_NG1A2F_1	SPS_NG1A2F_2	SPS_NA2	SPS_NA2F	SPS_NA2FB	SPS_NA3	SPS_NA3Fb	IPS_NGA2	IPS_NGA2F	IPS_NGA2FB	IPS_NG1A2F_1	IPS_NG1A2F_2	IPS_NA2	IPS_NA2F	IPS_NA2FB	IPS_NA3	SE_NGA2F	SE_NG1A2F_1	SE_NG1A2F_2	SE_NA2F	SES_NGA2F	SES_NG1A2F_1	SES_NG1A2F_2	SES_NA2F	IE_NGA2F	IE_NG1A2F_1	IE_NG1A2F_2	IE_NA2F	IES_NGA2F	IES_NG1A2F_1	IES_NG1A2F_2	IES_NA2F
Hepobster 01	H	31	69	29	87	64	2985	452	154	331	310	46	836	144	770	603	360	1250	300	7	4005	4332	2485	4743	378	407	285	618	593	597	353	609	567	595	435	854
Hepobster 02	H	77	465	61	373	229	6123	1197	740	1049	458	43	3207	677	2299	1608	777	3019	1101	19	1659	1397	687	1143	1524	1285	778	1535	2627	2070	1058	1640	616	489	299	538
Hepobster 04	H	47	143	23	150	98	3801	658	244	905	310	8	602	148	610	363	238	860	262	7	3118	3293	1822	2901	3138	3267	2215	4143	4087	4007	2301	3345	1806	1807	1258	2128
Hepobster 05	H	31	653	79	135	95	2660	622	180	374	616	34	3775	569	793	585	249	562	253	14	6777	1587	833	584	1477	345	244	207	2610	558	298	191	3119	693	482	372
Hepobster 06	H	16	76	16	73	42	1247	237	69	302	87	163	2564	625	2035	1322	759	2485	773	23	1190	1083	504	771	1792	1656	955	1736	4123	3565	1736	2470	2163	1930	1139	1992
Hepobster 07	H	36	177	39	163	109	3464	674	293	602	273	70	2126	516	1720	1326	665	2382	804	18	1427	1377	748	1153	2430	2400	1712	3261	1544	1361	765	1096	1898	1731	1237	2104
Hepobster 08	H	24	103	14	95	63	2289	472	91	528	223	117	2878	479	2678	1890	677	3318	895	40	3112	2952	1599	2500	2335	2173	1549	2885	5162	4648	2622	3878	2207	2060	1477	2657
Hepobster 09	H	27	74	11	86	47	2703	436	97	406	258	58	1535	311	1023	981	452	2045	541	14	1169	1379	639	1223	911	1086	616	1370	2086	2350	1145	2069	731	858	501	1058
Hepobster 10	H	29	230	53	139	88	2764	652	238	507	214	93	3666	1090	1955	1413	858	2533	1277	29	3478	2134	1098	1396	3446	2050	1330	2034	4429	2561	1323	1568	5881	3483	2266	3393
Hepobster 11	H	18	69	16	62	30	1249	225	87	198	71	71	2119	399	1591	845	481	1546	347	7	1748	1690	707	1281	2229	2093	1079	2235	2219	2002	874	1463	1448	1317	685	1329
Hepobster 12	H	52	218	26	184	122	4662	727	251	719	400	415	6523	1386	4700	3454	1640	5525	1463	37	2394	2076	1052	1551	2557	2172	1385	2352	3661	2791	1532	1964	1951	1548	1032	1594
Hepobster 13	H	42	159	16	117	71	3480	622	140	604	270	123	2970	554	2046	1436	751	2439	700	22	2163	1602	786	1019	1847	1356	841	1299	2637	1805	925	1108	2641	1885	1189	1742
Hepobster 14	H	13	79	11	44	34	1247	219	62	165	166	27	1297	226	619	587	198	536	265	6	1949	1110	720	580	950	532	424	396	1575	797	569	401	1920	1014	890	724
Hepobster 15	H	28	121	19	84	52	3242	467	163	969	175	13	793	157	519	380	160	672	176	10	773	559	293	407	1831	1329	895	1551	1023	678	359	456	6725	4634	3119	4956
Hepobster 17	H	21	177	44	63	36	1770	306	152	379	104	9	2146	836	1014	558	427	996	405	13	5290	1990	802	1054	4180	1500	797	1221	5181	1840	763	935	6742	2483	1337	2032
Hepobster 18	H	48	230	20	174	105	3211	505	183	394	367	18	2298	447	1430	1041	452	1512	751	20	2102	1500	769	806	2553	1853	1180	1470	5104	3441	1827	1792	1064	738	473	571
Hepobster 19	H	20	91	12	102	50	2487	350	121	347	210	23	1688	336	1686	905	517	1805	896	9	1662	1911	746	1238	2166	2463	1195	2253	2748	2891	1165	1737	2328	2518	1225	2219
Hepobster 20	H	49	132	7	148	108	4521	734	312	768	403	220	6245	1093	5451	4224	1640	6576	2592	50	673	683	361	473	4762	4944	3395	5382	794	718	404	464	5546	5190	3656	5082
Hepobster 21	H	31	194	35	148	93	4059	837	151	1086	134	22	1401	326	961	500	342	890	299	18	1649	1325	668	897	1839	1438	903	1376	3349	2473	1288	1602	2383	1807	1157	1719
Hepobster 22	H	56	224	7	365	193	4710	1314	442	752	355	44	1917	282	2301	1302	525	4250	1010	16	1507	2261	970	1949	1817	2708	1391	3286	3578	5132	2188	4239	1679	2487	1242	2935
Hepobster 23	H	20	77	9	87	47	2107	348	84	444	97	43	1069	169	1018	626	305	1368	331	10	913	1084	476	905	966	1136	618	1360	3011	3110	1450	2452	1025	1078	604	1183
Hepobster 24	H	42	236	39	135	91	5886	648	271	1097	332	122	2691	569	1450	1069	638	1449	724	18	7142	4652	2635	3045	6995	4699	3326	4600	3287	1876	1100	1132	6542	3883	2652	3257
Hepobster 25	H	32	104	18	144	79	3286	564	142	605	241	65	1603	242	1600	1100	611	2892	651	13	1018	1390	629	1505	897	1184	670	1794	3621	4446	2020	4499	2457	3146	1715	4584
Hepobster 26	H	50	130	18	127	58	2905	654	291	443	313	112	3635	606	3284	1878	962	4581	1480	50	1541	1646	654	1281	1958	2111	1113	2560	2801	2646	1097	1932	2932	2891	1522	3274
Hepobster 27	H	24	103	22	85	46	3831	386	121	716	476	52	1824	532	1101	674	493	1036	479	14	1117	841	371	572	7481	5475	2839	5058	2064	1322	632	823	1848	1235	684	1071
Hepobster 28	H	17	32	5	42	21	2183	309	117	344	218	152	3502	647	3913	2241	1335	5453	1591	31	4141	5403	2328	4922	2275	3036	1594	4131	4995	5768	2499	4895	4472	5341	2789	6439
Hepobster 29	H	41	148	24	159	92	4371	921	244	611	355	79	2098	300	1781	1145	417	2143	809	11	1677	1809	887	1432	1410	1498	914	1705	1544	1463	749	1069	1050	1048	647	1137
Hepobster 30	H	21	67	16	79	40	2739	480	139	549	286	32	1431	274	869	461	381	2274	685	10	970	1141	476	1054	1258	1478	789	2075	1863	1972	859	1711	1313	1446	769	1908
Hepobster 31	H	24	137	11	154	101	2044	458	156	302	123	26	2183	338	2097	1399	483	2598	815	15	1626	1840	914	1386	1597	1769	1076	1885	2100	2097	1075	1457	3005	3132	1912	3139
Hepobster 32	H	28	168	19	167	109	4267	716	194	835	572	44	1529	168	1574	1012	273	1299	594	10	2451	2486	1258	1838	1270	1320	899	1604	836	765	405	533	1093	1044	701	1136
Hepobster 33	H	29	128	17	101	73	3292	477	166	667	104	98	5995	1156	4032	2932	1268	3853	1413	31	1092	846	439	495	7305	5729	3794	5183	1362	961	510	516	1832	1344	901	1118
Hepobster 34	H	21	72	10	87	44	2295	393	137	448	59	59	2827	740	2831	1561	1026	3473	1045	26	2574	3138	1214	2567	817	980	485	1177	6293	6556	2786	4952	2928	3191	1622	3496
Hepobster 35	H	20	76	13	110	60	2681	607	153	495	231	25	927	226	1169	712	418	2076	621	11	957	1419	604	1552	1124	1625	854	2557	1855	2485	1122	2571	1012	1377	746	2095
Hepobster 36	H	16	63	8	67	44	1285	282	99	213	75	55	2375	463	2375	1576	524	2803	999	32	728	796	425	626	4430	4896	3382	5967	2616	2487	1413	1813	1515	1475	1020	1549
Hepobster 37	H	29	158	16	130	93	2393	552	208	483	148	57	1317	231	971	746	327	1558	358	8	2090	1827	954	1631	2402	2003	1383	2697	5738	4529	2460	3845	3791	3086	2160	4031
Hepobster 38	H	42	230	28	202	130	5408	829	343	1154	143	72	2591	658	2205	1629	684	1865	1197	24	1818	1577	800	1033	1024	880	558	825	5911	4602	2461	2848	2461	1985	1290	1780
Hepobster 39	H	39	45	12	61	32	4313	711	222	861	325	51	1069	305	1240	818	591	2233	666	19	496	694	339	779	1391	1884	1138	3156	3278	4082	2039	4248	1512	1956	1179	3048
Hepobster 40	H	25	119	16	99	62	2581	355	213	843	203	41	1903	402	1599	746	453	1367	488	34	1002	1031	389	755	4318	4440	2114	4848	1429	1345	521	909	1206	1188	549	1190
Hepobster 41	H	37	170	23	164	145	4239	778	223	961	106	51	2894	622	2592	2366	772	2976	875	29	1045	996	647	700	6509	6230	5154	6447	3062	2641	1814	1731	2456	2224	1887	2162
Hepobster 42	H	20	58	5	73	37	2217	398	92	534	126	98	1847	271	2256	1511	580	2862	751	18	765	891	430	681	3164	3679	2209	4148	3367	3568	1757	2580	1806	1980	1176	2044
Hepobster 43	H	12	80	12	50	35	1611	263	71	270	123	52	1361	261	770	497	283	794	382	7	1518	1072	471	608	1741	1185	669	991	3675	2266	1031	1191	1530	977	545	752
Hepobster 44	H	14	33	5	40	20	1105	191	125	218	110	83	474	138	552	292	210	933	325	9	570	809	334	676	2332	3297	1736	4145	857	1075	461	844	4595	5947	3146	6740
Hepobster 45	H	55	155	11	150	96	5802	858	248	804	382	93	1494	341	1119	789	344	1585	614	15	834	815	400	631	4831	4704	2912	5468	2368	2062	1075	1510	1292	1170	733	1270
Hepobster 46	H	26	209	15	198	122	3072	662	161	503	292	97	6262	672	3568	3039	982	5985	1054	25	1715	1744	867	1165	7048	7164	4469	6982	7036	6544	3375	4193	2616	2500	1553	2284
Hepobster 47	H	17	80	16	60	40	1689	296	118	315	101	50	2094	528	1306	873	512	1539	660	10	960	731	355	503	4421	3355	2123	3557	1489	1014	507	655	1259	890	564	886
Hepobster 48	H	39	105	11	177	112	3862	845	286	640	326	28	830	235	1295	921	493	2023	448	11	3514	5156	2351	5209	1375	2015	1247	3227	866	1177	576	1128	553	773	479	1163
Hepobster 49	H	15	73	12	63	46	2017	328	149	284	223	424	3835	751	3107	2164	1722	3973	1277	23	1002	1000	437	793	5084	5058	2922	6139	2946	2644	1253	1988	1679	1574	945	1805
Hepobster 50	H	21	102	5	93	61	1574	338	125	289	150	46	3748	483	2637	1876	589	3183	881	11	678	666	323	464	4460	4435	2780	4680	3861	3536	1792	2345	2171	2077	1281	2006
Hepobster 51	H	44	109	8	168	96	3725	785	268	481	381	19	902	162	965	518	346	1667	401	7	638	905	392	868	978	1356	725	1877	1159	1480	663	1335	1911	2553	1356	3353
Hepobster 52	H	23	134	7	135	70	2963	488	109	580	237	42	1257	130	986	504	232	1290	333	11	3826	3889	1637	2969	5716	5760	3008	6340	1992	1867	800	1372	1418	1374	695	1407
Hepobster 53	H	17	60	11	65	45	2541	461	133	556	229	33	942	258	602	628	291	1338	372	10	2756	2938	1424	2735	4326	4527	2916	7288	1441	1340	708	1253	861	836	564	1250
Hepobster 54	H	21	115	9	81	50	2384	353	84	391	221	18	1697	215	1383	857	290	1429	483	10	1307	971	428	634	1381	1017	601	998	3984	2697	1236	1618	1979	1391	818	1297
Hepobster 55	H	23	211	65	100	60	2577	364	118	246	236	140	4172	1416	2087	1064	1083	1398	671	12	1110	629	245	265	1516	826	418	524	2280	1200	457	485	3099	1684	806	988
Hepobster 56	H	53	253	39	219	158	5451	1273	413	766	431	45	1277	341	922	738	397	1300	467	9	5947	5332	2726	4597	3000	2722	1831	3569	1021	836	463	673	803	679	460	804
Hepobster 57	H	13	196	24	105	57	2115	331	87	448	204	35	2130	352	1089	642	339	805	319	10	2107	1257	562	610	2076	1171	645	755	4968	2708	1232	1219	4376	2474	1325	1564
Hepobster 58	H	63	187	27	267	132	6684	1050	354	1238	655	41	1447	330	2043	1093	617	2160	758	15	536	738	283	570	725	998	504	1160	1928	2473	970	1815	1046	1387	686	1526
Hepobster 59	H	21	106	5	126	74	2569	563	143	495	122	58	884	142	866	563	260	1095	251	6	627	717	332	541	616	666	396	720	838	883	425	643	1208	1319	778	1414
Hepobster 60	H	46	218	26	151	86	6117	763	272	1333	616	32	930	133	595	407	190	666	250	8	5339	4074	1949	2695	4831	3660	2195	3468	1123	750	389	466	4591	3166	1968	2756
Hepobster 61	H	27	143	12	177	96	3336	686	203	683	245	98	2476	389	2558	1486	661	3154	899	21	1234	1533	624	1096	994	1158	629	1190	2486	2763	1192	1866	1752	2038	1079	2055
Hepobster 62	H	29	109	17	127	87	2824	500	138	432	265	75	2212	483	2156	1705	702	3251	1197	17	991	1135	625	1034	1187	1349	945	1767	1807	1804	1066	1553	1068	1116	830	1414
Hepobster 63	H	12	48	8	44	36	1105	184	68	240	94	151	1685	299	1381	1168	533	2066	762	18	6770	6293	3580	5234	2328	2174	1617	2777	562	476	288	374	1013	882	671	1049
Hepobster 64	H	17	80	6	79	50	2529	428	95	604	158	42	1958	329	1590	1094	412	1819	567	16	4309	4143	1923	2662	1701	1627	991	1621	864	731	364	443	6762	5947	3725	5418
Hepobster 65	H	19	102	27	81	57	1789	289	133	350	138	42	2004	630	1387	974	733	1590	858	10	1020	887	428	665	6929	5881	3734	6792	2580	1905	1015	1353	2270	1763	1156	1866
Hepobster 66	H	19	101	11	105	78	2751	570	138	381	305	65	3028	409	2855	2400	658	4524	961	17	2871	3278	1898	3102	3413	3837	2907	5344	2901	2850	1821	2525	1777	1820	1401	2322
Hepobster 67	H	37	200	19	195	92	3717	927	248	793	246	17	1858	291	1571	838	407	2354	460	13	819	845	328	757	852	857	424	1131	1842	1705	667	1391	2839	2720	1286	3310
Hepobster 68	H	29	95	12	102	60	2473	414	171	517	135	238	6420	1457	5742	3867	2176	6461	2312	51	3719	3907	1838	2764	2499	2635	1605	2770	1011	921	467	597	2753	2541	1590	2391
Hepobster 69	H	23	167	39	110	67	1932	357	162	398	114	91	5560	1642	3434	2314	1432	3547	2278	23	3106	2227	1079	1381	6534	4582	2832	4156	2042	1317	675	744	1399	935	582	779
Hepobster 70	H	28	93	13	103	77	2534	542	182	428	214	24	1496	335	1392	1155	496	2686	619	12	873	978	531	1062	662	717	560	1320	2390	2371	1366	2407	1203	1228	963	2092
Hepobster 71	H	15	58	10	36	32	1142	148	52	207	85	67	4447	937	2246	2070	759	2399	857	17	5123	2956	1955	1900	6182	3631	3028	3511	2632	1368	958	829	3068	1684	1431	1495
Hepobster 72	H	33	284	35	193	117	4871	450	286	466	299	93	4505	814	2623	2249	720	2366	862	16	5336	3703	2284	2131	5080	3551	2783	3022	1225	737	489	393	1421	896	706	674
Hepobster 73*	H	25	47	13	62	39	1689	304	130	361	132	27	968	281	1084	710	465	1776	592	10	469	612	302	608	765	935	611	1374	1609	1919	949	1754	1306	1620	980	2275
Hepobster 74	H	28	118	15	95	54	3310	533	130	499	417	122	2380	487	1689	1125	555	1826	493	11	3231	2649	1264	1806	4343	3569	2145	3551	2221	1597	813	1025	1360	1016	615	922
Hepobster 75	H	34	294	21	176	119	3398	630	186	510	371	26	2558	321	1385	999	322	1394	463	8	939	579	303	300	349	210	140	160	1504	881	476	453	2310	1397	942	1059
Hepobster 76	H	37	166	8	150	112	3216	690	332	639	214	45	2597	422	2018	1598	582	2423	685	17	712	649	382	488	6987	6247	4625	6928	2012	1677	1032	1208	1229	1050	776	1063
Hepobster 77	H	24	144	18	146	81	2756	515	114	457	396	110	3153	532	2893	1698	821	3039	896	12	1351	1505	637	1009	1359	1415	761	1285	2997	3003	1351	1944	1574	1644	869	1475
Hepobster 78	H	18	54	7	76	36	1101	213	68	204	67	96	2648	428	3148	1508	849	3856	845	13	1014	1336	490	1048	891	1150	515	1225	2414	3092	1143	2410	1237	1628	702	1763
Hepobster 79	H	54	249	7	273	149	4874	1049	217	924	260	43	1488	189	1507	863	299	2020	395	9	1035	1209	502	947	5621	6298	3223	6950	1203	1256	551	966	1685	1836	932	1915
Hepobster 80	H	45	270	14	407	210	4918	1163	289	791	346	18	870	84	1185	606	240	1567	295	6	4135	6095	2378	4973	2101	3086	1519	3691	1234	1781	693	1392	719	1070	499	1211
Hepobster 81	H	13	81	10	57	45	1028	218	73	211	82	53	2447	521	1476	1475	425	1588	726	21	1168	838	442	524	1827	1232	856	1105	5836	3659	2069	2132	3451	2245	1585	1963
Hepobster 82	H	15	36	5	32	23	1194	195	89	210	71	49	849	152	574	529	230	837	317	9	669	579	345	443	4416	3763	3010	4647	1194	870	567	625	6781	5120	4279	5767
Hepobster 83	H	13	62	7	51	37	1558	217	83	250	245	18	1016	174	706	602	218	834	338	9	1963	1618	972	1126	607	489	384	494	1160	833	543	545	1478	1108	897	1061
Hepobster 84	H	61	209	13	269	208	3891	1065	428	808	402	32	1423	214	1457	1139	409	2162	480	9	2535	3102	1750	2946	432	538	387	753	1489	1658	976	1478	1181	1346	988	1739
Hepobster 85	H	32	156	17	152	90	3653	633	182	509	401	52	2389	311	2150	1007	707	1976	780	9	1069	1070	538	851	1218	1144	698	1207	2718	2393	1281	1801	1190	1072	668	1118
Hepobster 86	H	74	442	79	334	249	6904	1197	501	1141	371	35	1878	335	895	943	475	927	456	9	1196	900	539	674	860	643	479	694	3392	2335	1504	1683	1572	1118	861	1137
Hepobster 87	H	12	69	12	68	40	1298	259	66	244	113	74	5581	1041	4932	2906	1321	5922	1542	21	3871	3766	1628	2644	5050	4934	2793	5246	998	938	413	638	1235	1200	648	1211
Hepobster 88	H	11	104	11	54	31	1120	204	62	230	78	123	5279	758	2374	1510	575	2145	677	26	7290	3680	1664	1834	5954	2987	1711	2216	2295	1110	518	546	1443	717	409	496
Hepobster 89	H	56	216	19	180	129	5199	727	268	980	479	101	2471	430	1638	1451	505	1860	566	20	5822	4420	2632	2781	5236	4044	3137	3978	1966	1363	882	841	962	696	561	637
Hepobster 90	H	13	70	8	59	28	1131	211	48	237	66	342	6373	877	4206	2259	1056	4687	2155	27	2951	2748	1056	1874	2493	2299	1128	2294	3303	2747	1122	1769	4676	4019	1988	3704
Hepobster 91	H	24	64	16	89	42	2269	363	134	451	247	222	4186	1289	4553	2543	1872	6553	2043	23	4388	5355	2116	4774	460	542	274	680	619	715	297	615	813	976	482	1188
Hepobster 93	H	52	191	21	233	117	6036	847	299	1296	360	37	1838	276	1970	1209	526	2280	698	12	3305	4099	1905	3073	4772	5956	3364	6131	668	756	367	537	4562	5327	3001	5073
Hepobster 94	H	35	108	13	129	71	3629	547	151	657	312	209	2727	494	2808	1933	976	3898	1057	15	711	836	409	721	4460	5144	3099	6293	1709	1843	956	1535	1193	1333	819	1565
Hepobster 95	H	20	72	13	60	32	1729	287	78	191	236	220	3014	704	2138	1466	927	2329	949	20	713	635	303	474	4860	4202	2474	4452	1213	932	485	668	5453	4389	2700	4385
NASH001	N	53	117	10	95	43	1777	330	109	336	38	60	1655	188	1279	864	453	1302	375	44	1224	993	529	591	3166	2648	1739	2339	1247	1018	528	601	3732	3056	1902	2526
NASH002	N	26	41	11	39	24	1562	249	46	319	133	8	748	207	646	539	292	1272	232	23	827	747	500	924	800	756	616	1432	672	610	410	763	1828	1708	1362	3065
NASH004	N	23	80	14	70	32	1106	198	68	232	48	93	1989	385	1687	1059	691	2318	717	45	1408	1229	607	1011	1504	1398	850	1764	1642	1438	696	1170	3589	3160	1814	3615
NASH005	N	21	46	14	44	17	1533	206	59	317	118	70	4738	1430	4204	3099	2055	4693	1890	108	634	577	350	421	636	613	444	653	331	288	170	200	1273	1152	806	1117
NASH006	N	39	66	15	70	33	1567	275	89	307	88	14	674	171	645	418	320	957	308	23	431	426	226	392	837	877	547	1192	570	581	291	536	2741	2865	1721	3692
NASH008	N	19	38	7	47	25	1186	161	47	292	41	12	466	100	528	376	217	691	200	19	1008	1213	697	1047	693	863	599	1094	1166	1411	804	1215	3573	4419	2976	5229
NASH009	N	26	95	21	45	22	1233	173	54	253	48	51	1345	340	642	420	310	469	213	26	1830	901	488	401	1896	998	642	651	2393	1208	640	535	6235	3196	1967	1893
NASH011	N	18	67	10	64	30	950	177	51	195	41	39	1267	204	1137	592	344	1317	344	26	2002	1800	782	1215	2019	1921	1014	1931	2611	2381	963	1539	7032	6725	3282	6288
NASH012	N	63	140	33	161	102	2616	549	142	507	109	45	1497	392	1568	1201	747	2371	622	59	451	496	306	483	256	291	217	419	1578	1770	1072	1742	756	865	622	1179
NASH013	N	34	81	12	65	63	1880	346	90	443	55	9	960	150	753	776	305	1123	357	39	1129	917	769	820	218	187	188	248	1663	1352	1130	1207	4253	3550	3520	4433
NASH017	N	34	95	16	56	11	2425	273	95	681	84	39	1474	279	979	528	481	1072	365	43	1442	1005	436	673	287	207	109	205	1262	914	383	616	3174	2381	1190	2232
NASH018	N	41	62	10	61	21	2027	290	98	406	192	15	675	127	603	335	258	682	192	20	972	884	382	594	229	215	114	212	1078	1004	422	667	2854	2721	1386	2599
NASH019	N	28	49	10	72	18	2007	391	87	407	74	40	1097	230	1400	671	649	2673	462	43	257	350	135	438	156	229	103	397	685	948	360	1194	2682	3870	1721	6732
NASH020	N	46	102	15	110	51	2416	400	107	623	155	24	1414	214	1382	886	505	1782	458	48	1622	1693	840	1285	370	405	245	452	1583	1649	821	1258	3799	4064	2409	4369
NASH022	N	36	71	7	94	42	1732	310	98	262	161	13	970	128	1204	692	296	1439	389	19	1275	1597	757	1167	300	396	222	415	1025	1311	608	972	2680	3522	1910	3578
NASH023	N	49	109	8	129	60	2675	421	159	389	241	33	1271	141	1401	853	408	1698	412	19	1154	1306	614	927	313	375	213	391	1462	1679	800	1210	3304	3884	2218	3988
NASH024	N	43	96	10	88	46	2216	330	152	411	122	69	1605	234	1474	921	588	1646	516	38	876	814	410	572	1228	1238	738	1270	833	814	408	584	5274	5179	2991	5018
NASH025	N	39	65	11	62	19	1995	266	111	277	154	38	1180	263	1081	543	468	1281	381	21	904	840	347	632	637	626	305	678	783	760	304	585	2572	2512	1149	2542
NASH026	N	41	99	15	72	49	2069	292	88	380	98	42	1722	301	1180	977	474	1555	533	33	1508	1089	691	794	1124	849	656	944	1820	1304	856	971	4746	3471	2708	3660
NASH027	N	105	526	46	356	222	5642	1156	266	1249	134	87	3642	402	2369	1671	689	2691	600	81	3421	2180	1225	1416	2609	1794	1226	1784	3712	2510	1360	1658	2318	1624	1057	1548
NASH028	N	65	230	21	298	101	2733	808	209	831	28	42	2946	332	3549	1369	873	4733	829	99	2519	2997	909	2135	2491	3189	1169	3496	1418	1792	540	1374	5423	6906	2413	7213
NASH029	N	26	68	8	46	38	1231	236	86	199	128	41	1403	187	896	792	400	1187	333	20	1530	1048	758	871	981	708	597	824	2121	1482	1070	1242	5636	3953	3263	4309
NASH030	N	37	36	10	36	14	2210	271	53	363	167	40	580	170	586	326	310	699	192	13	532	561	250	416	456	503	272	564	337	375	164	287	1090	1202	627	1278
NASH031	N	48	195	23	183	89	4229	547	162	471	459	66	1850	272	1671	979	590	1924	611	25	1331	1247	572	848	1062	1049	590	1092	1953	1873	864	1306	4650	4564	2504	4480
NASH034	N	49	91	9	118	62	2201	453	152	531	128	13	515	65	605	380	190	901	250	17	717	854	436	722	241	302	176	354	893	1112	549	946	3164	4046	2343	4790
NASH035	N	14	67	13	56	35	900	174	47	154	95	145	1665	324	1214	882	509	1502	563	29	2259	1661	946	1149	456	351	240	358	1691	1319	730	925	5601	4319	2867	4236
NASH036	N	32	61	14	60	34	1031	238	78	175	21	32	686	160	657	428	406	1110	266	21	636	654	351	748	173	184	113	284	1291	1332	693	1475	3920	4142	2448	6346
NASH037	N	48	108	17	132	56	2728	525	167	629	63	30	749	129	869	445	400	1406	369	26	1380	1632	673	1545	273	329	167	460	1043	1281	507	1232	3576	4456	2107	6068
NASH038	N	28	37	7	59	38	1116	235	58	232	36	30	786	180	1107	768	557	2169	522	36	615	901	485	1078	160	248	163	443	426	629	338	758	2448	3729	2377	6517
NASH039_run8	N	75	88	24	130	46	4444	745	177	687	650	8	471	140	584	353	366	1033	269	23	837	1083	527	1285	136	183	108	307	463	605	295	737	1450	1902	1075	3092
NASH040	N	31	132	28	114	44	1458	336	110	357	101	15	1153	252	932	450	459	1424	409	32	1731	1466	554	1361	346	307	136	437	1450	1235	451	1151	4058	3570	1586	5046
NASH041	N	73	174	24	157	56	3336	539	252	659	198	54	1340	215	1150	593	446	1233	592	34	1763	1559	680	995	462	420	207	363	1699	1496	626	932	3193	2894	1394	2539
NASH042	N	36	107	17	90	66	2108	378	101	600	66	76	2017	329	1589	1412	726	2172	723	72	1324	1073	759	874	1302	1119	952	1372	1701	1393	959	1113	5136	4388	3660	5116
NASH043	N	31	73	9	77	52	1684	331	95	350	34	16	920	159	923	723	323	1425	304	31	1185	1222	734	1057	778	845	643	1165	427	457	280	414	1391	1479	1091	1909
NASH044	N	22	42	6	61	26	1417	278	68	354	39	14	332	63	464	249	221	922	204	14	418	611	265	796	308	481	234	862	519	780	329	990	1704	2547	1223	4302
NASH046	N	52	162	42	115	43	2965	430	155	624	249	20	867	249	582	281	245	591	210	15	1265	848	338	498	794	558	266	510	654	450	170	261	2902	2020	902	1689
NASH047	N	33	154	19	72	48	1540	283	90	297	172	24	2473	351	1085	832	420	1158	417	30	2337	1076	650	621	1808	866	636	747	1933	884	514	500	7518	3498	2464	2810
NASH048	N	29	83	15	41	17	1245	167	89	210	98	132	2207	435	1278	698	1078	1429	688	150	2644	1278	691	625	1699	871	564	635	693	337	183	169	4021	1955	1243	1303
NASH049_run8	N	43	329	64	139	116	2065	438	184	299	204	52	2219	468	917	833	357	951	373	24	3658	1547	1090	911	2510	1111	953	979	4037	1750	1211	1006	3163	1381	1153	1147
NASH050	N	57	220	39	149	50	2648	444	247	264	338	90	1957	405	1241	515	500	995	401	17	1049	620	196	260	2082	1287	505	829	2170	1421	457	671	3437	2298	889	1580
NASH051	N	59	67	7	111	56	2636	489	169	598	100	19	756	132	1103	691	409	1793	383	28	936	1352	687	1337	248	388	236	559	459	694	348	709	2449	3734	2194	5177
NASH053	N	35	88	14	93	62	1582	370	143	357	68	18	663	113	643	474	231	952	266	23	2206	2207	1280	1917	453	471	331	598	1181	1216	703	1077	2814	2893	1968	3474
NASH054	N	48	158	26	79	35	2707	344	140	517	129	111	1498	300	789	453	343	564	251	29	2198	1195	544	500	433	245	139	155	2575	1393	626	571	7357	4099	2216	2413
NASH055	N	27	70	9	87	53	1632	301	60	347	68	28	1165	177	1393	978	462	2548	426	43	1955	2352	1317	2618	273	345	230	545	1457	1775	980	1977	2185	2633	1728	4070
NASH056	N	39	176	24	182	95	2056	558	192	659	102	8	1288	209	1245	726	402	1753	667	40	2465	2443	1124	1830	418	430	243	475	743	739	328	551	1542	1498	796	1493
NASH057_run8	N	72	213	29	215	125	4394	825	262	635	299	27	780	128	731	507	262	996	254	15	1430	1388	768	1175	250	259	172	318	1445	1449	783	1238	3674	3689	2371	4299
NASH060	N	23	113	28	53	22	1495	234	84	417	113	33	1495	395	701	418	370	635	280	32	2787	1372	638	727	520	270	151	210	2927	1442	661	752	6680	3362	1838	2516
NASH061	N	79	504	35	285	160	3522	927	385	694	230	19	1721	162	1068	519	712	1600	541	139	5385	3045	1453	1795	1299	755	451	675	2669	1496	707	885	2509	1426	811	1212
NASH062	N	34	275	50	97	53	2259	395	144	391	281	28	1625	320	564	382	261	394	364	12	3449	1261	687	466	1090	410	263	212	2745	1008	548	370	2205	808	515	398
NASH063	N	29	97	18	51	22	1540	211	75	309	88	58	1970	413	914	603	427	725	345	29	1867	902	465	405	358	181	114	123	2438	1216	622	563	3613	1790	1084	1106
NASH064	N	37	93	20	58	36	1585	214	58	234	167	72	1107	271	655	493	280	730	214	17	1385	835	489	552	254	159	116	160	1447	873	507	566	602	363	261	344
NASH065	N	96	127	23	232	87	3937	819	373	437	411	26	938	173	1430	681	567	2528	511	20	1929	2974	1084	2979	290	467	217	733	1849	2873	1020	2925	447	715	313	1086
NASH066	N	24	62	5	72	28	1750	276	67	323	35	143	3319	409	4290	2010	2300	6303	1613	248	1122	1372	565	1121	247	308	147	349	750	925	370	753	3505	4335	2011	4701
NASH067_run8_10x	N	27	50	5	55	34	1267	293	152	192	100	31	944	201	1339	707	798	2835	1244	93	1250	1460	743	1452	253	300	191	467	850	1031	512	1057	2851	3457	2097	5021
NASH068	N	55	186	31	114	60	2753	444	153	432	132	166	2211	446	1693	832	1415	2125	1002	205	2104	1309	673	836	507	327	198	295	2850	1773	912	1118	7843	5476	3240	4611
NASH069	N	60	90	37	112	55	2599	460	216	256	317	28	478	76	588	341	210	794	252	7	1245	1568	727	1265	291	377	215	436	411	512	231	407	1117	1400	757	1589
NASH071	N	18	107	12	59	27	1327	208	74	274	63	75	2153	344	1200	706	458	1136	492	33	2266	1328	641	712	784	463	259	333	1985	1175	558	630	2324	1369	743	937
NASH072	N	29	117	25	57	30	1623	236	62	267	185	47	1965	451	892	590	396	837	349	28	2621	1198	614	649	572	270	172	222	2970	1450	751	828	766	379	223	292
NASH073	N	67	225	49	99	55	1675	363	187	236	122	36	1235	289	509	312	228	368	185	12	2726	1146	580	475	595	259	153	156	3434	1455	711	587	2521	1126	609	609
NASH074	N	43	152	16	146	66	1883	412	145	506	28	65	938	120	839	450	252	822	244	23	1808	1592	686	890	365	339	170	263	1733	1538	654	850	4948	4477	2206	3336
NASH076	N	31	68	7	94	40	1416	347	102	249	90	26	643	99	1065	411	682	2482	555	147	680	917	373	1054	197	271	135	454	1112	1505	608	1739	1242	1685	778	2613
NASH077_run8	N	200	1617	205	507	453	5726	1434	566	931	186	78	2876	452	968	917	395	926	333	45	5714	1976	1497	1116	1241	453	401	362	3910	1399	1070	809	4249	1531	1289	1143
NASH078	N	38	83	12	95	52	1529	316	119	374	149	34	480	86	516	327	204	720	204	15	826	903	470	751	164	187	116	214	871	966	497	800	2295	2590	1567	2873
NASH079	N	32	40	6	50	27	1622	230	72	376	136	21	512	91	576	395	244	934	219	21	873	1009	538	972	276	325	208	462	685	800	427	781	1912	2255	1426	3073
NASH080	N	16	82	7	48	33	1032	140	51	175	101	64	2046	223	1192	940	441	1457	446	39	1331	813	491	559	1856	1196	877	1215	1866	1145	689	778	6366	3963	2880	3809
NASH081	N	24	74	19	63	27	1243	223	106	325	54	27	1005	298	818	442	424	1101	391	26	1519	1240	534	1022	445	377	199	470	1941	1610	687	1366	4912	4221	2134	5057
NASH082	N	24	54	12	57	30	1645	268	93	470	63	22	655	154	635	403	264	881	272	24	658	638	307	517	492	511	306	645	1339	1309	636	1077	4156	4185	2479	5024
NASH083	N	35	121	18	75	41	1872	384	114	325	108	130	2890	478	1635	1047	647	1610	598	48	2709	1554	777	776	1752	1066	642	828	2861	1650	815	820	606	359	208	259
NASH084	N	45	294	40	141	72	1411	467	193	702	285	76	2079	330	977	509	291	773	371	27	1490	724	307	328	3674	1841	923	1141	3078	1504	640	674	2643	1306	618	768
NASH085	N	25	128	19	110	56	1590	356	82	566	49	29	1641	253	1375	805	457	1803	367	51	2921	2598	1237	2287	2354	2163	1183	2633	2463	2186	1053	1914	6804	6013	3288	6893
NASH086	N	35	92	19	96	43	1681	317	120	393	40	37	1027	224	1058	555	462	1549	522	28	1420	1537	636	1353	1220	1370	683	1763	1070	1170	476	1027	2738	3027	1467	3695
NASH087	N	52	115	11	117	56	2723	501	182	542	148	65	961	124	890	571	341	1061	321	25	2124	2008	1029	1404	2050	2045	1233	2074	1030	994	505	698	2922	2793	1679	2684
NASH088	N	30	181	24	83	47	1660	283	88	265	141	70	1461	220	681	428	219	546	183	13	1638	786	403	363	630	313	185	197	1882	913	458	411	7352	3582	2090	2175
NASH089	N	28	57	13	51	22	1674	219	62	310	100	29	579	135	502	261	218	516	149	11	957	850	356	540	345	314	160	288	597	519	215	325	1232	1070	519	914
NASH090	N	29	68	8	60	48	1303	296	87	378	63	11	1114	166	980	867	333	1675	447	31	924	849	586	793	211	198	166	275	1326	1170	816	1091	2795	2545	2099	3317
NASH091	N	31	82	13	97	42	1800	358	88	334	114	31	1248	219	1440	779	549	2503	508	29	1847	2140	933	2255	424	512	264	770	1605	1888	807	2006	1316	1573	742	2191
NASH092	N	15	55	7	35	20	942	157	55	208	50	196	966	160	683	379	263	704	298	15	1471	925	504	639	363	236	151	233	767	490	263	328	2246	1454	895	1272
NASH093	N	24	68	11	70	43	1782	379	85	360	93	20	504	97	488	351	205	909	227	12	1218	1230	683	1300	241	253	173	409	753	772	416	818	1953	1989	1294	2993
NASH094	N	25	142	27	63	37	1632	256	99	408	51	59	2831	579	1273	915	439	829	347	36	2644	1219	731	507	676	324	222	185	1441	666	388	277	4375	2026	1356	1069
NASH095	N	60	160	19	219	139	3699	947	243	600	306	37	1383	212	1665	1238	515	2843	577	26	1735	2105	1233	2030	422	533	380	764	934	1114	656	1066	2625	3195	2250	4291
NASH104	N	33	66	8	81	44	1450	350	94	217	134	16	816	129	924	602	348	1742	308	16	418	486	240	543	176	213	133	358	777	907	450	1014	2609	3051	1847	5010
NASH105	N	26	143	16	104	42	1903	408	128	312	152	500	2402	303	1629	879	630	2082	536	36	2499	1602	676	1136	683	454	233	482	2978	1844	768	1275	2900	1844	888	1769
NASH300	N	35	49	8	91	35	2273	424	122	711	60	10	309	48	519	265	216	871	215	18	676	1205	479	1234	147	271	131	412	812	1416	549	1407	2397	4185	1961	5961
NASH302_run8	N	85	497	68	371	192	6862	1145	265	1529	415	23	988	168	700	458	227	776	224	15	2867	1993	1067	1289	704	517	336	497	1674	1203	640	799	5693	4075	2506	3623
NASH303	N	32	115	24	89	50	1658	342	121	370	108	21	684	165	488	355	220	522	203	13	967	716	421	483	281	217	149	203	1553	1155	673	770	5876	4442	3022	3954
NASH305	N	41	109	22	81	42	1848	301	97	389	185	38	834	170	562	368	287	581	204	18	1484	1093	548	715	677	512	304	477	952	699	357	472	5056	3647	2176	3228
NASH306	N	45	74	16	101	54	2829	494	146	715	226	13	620	138	766	523	324	1246	278	25	984	1269	677	1296	208	273	177	415	698	895	480	921	2237	2888	1839	4138
NASH307	N	65	414	21	405	193	4545	1206	214	1420	87	110	3195	222	2933	1653	891	3759	738	88	2613	2463	1135	1788	1001	982	521	981	2956	2778	1271	2003	1953	1931	954	1798
NASH308	N	25	37	7	40	22	1113	238	41	323	22	24	698	159	660	501	332	1099	230	31	467	452	252	432	531	542	387	821	686	656	384	652	1722	1669	1174	2358
NASH309	N	20	104	10	85	57	1284	253	81	211	81	45	1397	175	1033	784	293	1048	281	18	2199	1637	980	968	1958	1534	1108	1334	2486	1892	1153	1161	2795	2162	1443	1694
NASH310	N	34	51	9	59	24	1483	302	127	381	73	8	289	63	355	208	156	591	140	9	1200	1501	713	1575	1274	1701	977	2632	761	950	448	995	2924	3710	2024	5358
NASH311	N	30	59	7	67	27	1737	359	78	328	44	18	903	116	945	596	299	1550	262	18	1111	1217	620	1223	860	972	584	1413	1148	1216	616	1179	3513	3705	2165	4816
NASH312	N	30	145	24	90	24	2150	332	72	553	79	27	2230	412	1315	731	443	1330	426	33	1176	711	322	451	2281	1427	751	1267	847	505	232	320	3841	2325	1197	1941
NASH313_run8	N	89	154	12	258	59	5342	885	226	1155	94	14	587	87	906	416	300	1503	281	19	907	1412	537	1529	737	1188	533	1860	648	1031	396	1168	1105	1745	716	2470
NASH315	N	31	75	11	87	36	1232	301	95	270	60	80	1353	216	1501	945	617	2290	553	34	1922	2221	1100	2054	1780	2179	1274	2918	1320	1506	743	1382	3829	4365	2513	5411
NASH316	N	20	50	8	42	23	1109	198	45	219	44	86	1919	379	1470	1121	592	1549	428	29	1678	1279	811	847	1557	1236	923	1194	1292	978	625	655	4690	3573	2614	3241

### Sheet: Legend
Shorthand notation for peak in electropherogram	Sample	Deglycosylating enzyme	Neuraminidase	Glycan (see Supp Fig 1 for structure)
SPS_NGA2	serum	PNGaseF	yes	NGA2
SPS_NGA2F	serum	PNGaseF	yes	NGA2F
SPS_NGA2FB	serum	PNGaseF	yes	NGA2FB
SPS_NG1A2F_1	serum	PNGaseF	yes	NG1A2F_1
SPS_NG1A2F_2	serum	PNGaseF	yes	NG1A2F_2
SPS_NA2	serum	PNGaseF	yes	NA2
SPS_NA2F	serum	PNGaseF	yes	NA2F
SPS_NA2FB	serum	PNGaseF	yes	NA2FB
SPS_NA3	serum	PNGaseF	yes	NA3
SPS_NA3Fb	serum	PNGaseF	yes	NA3Fb
IPS_NGA2	purified IgG	PNGaseF	yes	NGA2
IPS_NGA2F	purified IgG	PNGaseF	yes	NGA2F
IPS_NGA2FB	purified IgG	PNGaseF	yes	NGA2FB
IPS_NG1A2F_1	purified IgG	PNGaseF	yes	NG1A2F_1
IPS_NG1A2F_2	purified IgG	PNGaseF	yes	NG1A2F_2
IPS_NA2	purified IgG	PNGaseF	yes	NA2
IPS_NA2F	purified IgG	PNGaseF	yes	NA2F
IPS_NA2FB	purified IgG	PNGaseF	yes	NA2FB
IPS_NA3	purified IgG	PNGaseF	yes	NA3
SE_NGA2F	serum	endoS	no	NGA2F*
SE_NG1A2F_1	serum	endoS	no	NG1A2F_1*
SE_NG1A2F_2	serum	endoS	no	NG1A2F_2*
SE_NA2F	serum	endoS	no	NA2F*
SES_NGA2F	serum	endoS	yes	NGA2F*
SES_NG1A2F_1	serum	endoS	yes	NG1A2F_1*
SES_NG1A2F_2	serum	endoS	yes	NG1A2F_2*
SES_NA2F	serum	endoS	yes	NA2F*
IE_NGA2F	purified IgG	endoS	no	NGA2F*
IE_NG1A2F_1	purified IgG	endoS	no	NG1A2F_1*
IE_NG1A2F_2	purified IgG	endoS	no	NG1A2F_2*
IE_NA2F	purified IgG	endoS	no	NA2F*
IES_NGA2F	purified IgG	endoS	yes	NGA2F*
IES_NG1A2F_1	purified IgG	endoS	yes	NG1A2F_1*
IES_NG1A2F_2	purified IgG	endoS	yes	NG1A2F_2*
IES_NA2F	purified IgG	endoS	yes	NA2F*
